# The FANCC-FANCE-FANCF complex is evolutionarily conserved and regulates meiotic recombination

**DOI:** 10.1101/2022.07.05.498687

**Authors:** Dipesh Kumar Singh, Rigel Salinas Gamboa, Avinash Kumar Singh, Birgit Walkemeir, Jelle Van Leene, Geert De Jaeger, Imran Siddiqi, Raphael Guerois, Wayne Crismani, Raphael Mercier

**Author notes:** Corresponding author: Raphael Mercier.

## Abstract

At meiosis, programmed meiotic DNA double-strand breaks are repaired *via* homologous recombination, resulting in crossovers (COs). From a large excess of DNA double-strand breaks that are formed, only a small proportion gets converted into COs because of active mechanisms that restrict CO formation. The Fanconi anemia (FA) complex proteins AtFANCM, MHF1, and MHF2 were previously identified in a genetic screen as anti-CO factors that function during meiosis in *Arabidopsis thaliana*. Here, pursuing the same screen, we identify FANCC as a new anti-CO gene. FANCC was previously only identified in mammals because of low primary sequence conservation. We show that FANCC, and its physical interaction with FANCE-FANCF, is conserved from vertebrates to plants. Further, we show that FANCC, together with its subcomplex partners FANCE and FANCF, regulates meiotic recombination. Mutations of any of these three genes partially rescues CO-defective mutants, which is particularly marked in female meiosis. Functional loss of FANCC, FANCE, or FANCF results in synthetic meiotic catastrophe with the pro-CO factor MUS81. This work reveals that FANCC is conserved outside mammals and has an anti-CO role during meiosis together with FANCE and FANCF.
