## supplemental table S1 for "The FANCC-FANCE-FANCF complex is evolutionarily conserved and regulates meiotic recombination"

### Sheet: Sheet1
suppressor of	lab name	published name	strain	gene	TAIR10 position (Col)	mutation	effect	AA change
msh4	msh4(s)014		Ler	FANCC	chr3:21918909	G>A	splicing	-
msh4	msh4(s)069		Ler	FANCM	chr1:012816525 to 013194397	-368kb	deletion	-
shoc1	shoc1(s)014	fancm-7	Col-0	FANCM	chr1:13090109	G>A	splice	-
zip4	zip4(s)275	fancm-5	Col-0	FANCM	chr1:13090561	G>A	missense	G>R
msh5	msh5(s)681		Col-0	FANCM	chr1:13090623	G>A	splice	-
shoc1	shoc1(s)133		Col-0	FANCM	chr1:13090884	G>A	STOP	-
shoc1	shoc1(s)127		Col-0	FANCM	chr1:13090964	C>T	missense	P>L
msh4	msh4(s)020	fancm-10	Ler	FANCM	chr1:13091152	C>T	missense	A>V
hei10	hei10(s)013		Col-0	FANCM	chr1:13091167	C>T	missense	S>F
msh4	msh4(s)017		Ler	FANCM	chr1:13091352	C>T	missense	L>F
msh4	msh4(s)079		Ler	FANCM	chr1:13091356	C>T	missense	T>I
msh5	msh5(s)059	fancm-8	Col-0	FANCM	chr1:13091997	G>A	missense	G>E
hei10	hei10(s)237		Col-0	FANCM	chr1:13092427	G>A	missense	R>K
hei10	hei10(s)350		Col-0	FANCM	chr1:13092427	G>A	missense	R>K
zip4	zip4(s)253	fancm-3	Col-0	FANCM	chr1:13092525	G>A	splice	-
zip4	zip4(s)028	fancm-1	Col-0	FANCM	chr1:13092696	G>A	missense	G>D
shoc1	shoc1(s)008	fancm-6	Col-0	FANCM	chr1:13092860	G>A	missense	S>F
hei10	hei10(s)091		Col-0	FANCM	chr1:13092913	G>A	missense	D>N
shoc1	shoc1(s)152		Col-0	FANCM	chr1:13092913	G>A	missense	D>N
hei10	hei10(s)110		Col-0	FANCM	chr1:13092959	C>T	missense	T>I
msh4	msh4(s)177		Ler	FANCM	chr1:13092962	G>A	missense	E>G
msh5	msh5(s)691		Col-0	FANCM	chr1:13093124	G>A	missense	E>K
zip4	zip4(s)338	fancm-4	Col-0	FANCM	chr1:13093124	G>A	missense	E>K
shoc1	shoc1(s)038		Col-0	FANCM	chr1:13093160	C>T	STOP	-
zip4	zip4(s)202	fancm-2	Col-0	FANCM	chr1:13093327	G>A	splice	-
msh4	msh4(s)074		Ler	FANCM	chr1:13093355	C>T	STOP	-
shoc1	shoc1(s)031		Col-0	FANCM	chr1:13095544	G>A	STOP	-
shoc1	shoc1(s)036		Col-0	FANCM	chr1:13095544	G>A	STOP	-
msh4	msh4(s)181		Ler	FANCM	chr1:13095579	C>T	STOP	-
msh5	msh5(s)705		Col-0	FANCM	chr1:13095617	G>A	missense	D>N
msh5	msh5(s)005	figl1-15	Col-0	FIGL1	chr3:10000278	C>T	STOP	-
msh5	msh5(s)647	figl1-16	Col-0	FIGL1	chr3:10000279	C>T	STOP	-
hei10	hei10(s)208	figl1-14	Col-0	FIGL1	chr3:10000328	C>T	missense	E>K
msh4	msh4(s)065	figl1-17	Ler	FIGL1	chr3:10000569	C>T	missense	A>T
msh4	msh4(s)080	figl1-12	Ler	FIGL1	chr3:10000840	C>T	missense	L>F
shoc1	shoc1(s)101	figl1-11	Col-0	FIGL1	chr3:10001018	G>A	missense	L>F
hei10	hei10(s)166		Col-0	FIGL1	chr3:10001128	C>T	splice	-
zip4	zip4(s)339	figl1-2	Col-0	FIGL1	chr3:10001128	C>T	splice	-
hei10	hei10(s)235	figl1-9	Col-0	FIGL1	chr3:10001422	C>T	missense	D>N
msh5	msh5(s)652	figl1-8	Col-0	FIGL1	chr3:10001772	C>T	missense	E>K
zip4	zip4(s)346	figl1-1	Col-0	FIGL1	chr3:10001784	-1bp	frameshift	-
shoc1	shoc1(s)123	figl1-7	Col-0	FIGL1	chr3:10001812	C>T	splice	-
hei10	hei10(s)326	figl1-6	Col-0	FIGL1	chr3:10001904	C>T	missense	G>D
shoc1	shoc1(s)161	figl1-5	Col-0	FIGL1	chr3:10001904	C>T	missense	G>D
hei10	hei10(S)141		Col-0	FIGL1	chr3:10001970	C>T	STOP	-
hei10	hei10(s)320	flip-1	Col-0	FLIP	chr1:1297137	C>T	missense	-
hei10	hei10(s)174	mhf2-2	Col-0	MHF2	chr2:29623950	G>A	STOP	-
msh4	msh4(s)077		Ler	MHF2	chr2:29623998	C>T	STOP	-
hei10	hei10(s)170	mhf2-3	Col-0	MHF2	chr2:29624034	C>T	splice	-
zip4	zip4(s)151	mhf2-1	Col-0	MHF2	chr2:29624529	C>T	splice	-
msh4	msh4(s)101	msh4(s)101	Ler	RECQ4	chr1:3640937	C>T	missense	G>D
msh4	msh4(s)127		Ler	RECQ4	chr1:3640938	C>T	missense	G>S
msh4	msh4(s)084	msh4(s)084	Ler	RECQ4	chr1:3652474	C>T	STOP	-
msh4	msh4(s)048	rmi1-G554R	Ler	RMI1	chr5:25009361	C>T	missense	G>R
shoc1	shoc1(s)155	rmi1-G592X	Col-0	RMI1	chr5:25441195	C>T	splice	-
hei10	HEI10(s)178		Col-0	TOP3	chr5:25575131	C>T	missense	L>F
hei10	hei10(s)389	top3-R188C	Col-0	TOP3	chr5:25575525	C>T	missense	R>C
hei10	hei10(s)061	top3-R640x	Col-0	TOP3	chr5:25579403	C>T	STOP	-
msh4	msh4(s)146	top3-A840X	Ler	TOP3	chr5:25579971	G>A	splicing	-

### Sheet: Sheet2
hei10	hei10(S)142		Col-0								NGS>nothing. In progress				no trace…
hei10	hei10(s)148										probable HEI10 reversion
hei10	hei10(s)193										xrcc2?
hei10	hei10(s)207										rb? Aa change het in flip; hom start gain in MLH3
hei10	hei10(s)219										rad5b? (no)
hei10	hei10(s)240											all mut het??
hei10	hei10(s)270											all mut het??
hei10	hei10(s)343											ou 342? Mappng in progress
hei10	hei10(s)356											het in recq4. Het pout tout…
msh4	msh4(s)072		Ler								RECQL3? chr4:16938159 G>A, G>R très conservé
zip4	zip4(s)070										approx 1,9 CO/meiose BUT confirmed that there are 3X more embryos than zip4-/-
zip4	zip4(s)229
zip4	zip4(s)276										approx 1,7 CO/meiose
