## supplemental table S2 for "The FANCC-FANCE-FANCF complex is evolutionarily conserved and regulates meiotic recombination"

### Sheet: Sheet1
	Genotype	Sex	Plant		Green only	Red only	Total seeds	r (cM)
	Wild type	Self	56		328	336	3304	22.6655
			44		335	309	3551	20.1699
			48		189	201	1872	23.6237
			62		315	258	2541	25.9057
				Total	1167	1104	11268	22.7399
	fancc fance fancf	Self	29		327	343	3205	23.7174
			22		354	361	3227	25.3767
			38		271	293	2710	23.5956
			42		380	362	3406	24.8802
			46		250	288	2651	22.9211
				Total	1582	1647	15199	24.1644
	fancc	Self	49		148	157	1509	22.8146
			39		150	122	1214	25.7104
			37		189	171	1568	26.4598
			40		145	200	1537	25.7657
			32		136	158	1492	22.1605
				Total	768	808	7320	24.5415
	fance	Self	11		176	168	1604	24.4307
			58		159	158	1447	25.0432
			66		172	215	1599	28.1705
			61		88	96	910	22.8246
			80		96	112	932	25.5925
				Total	691	749	6492	25.4093
	fancf	Self	46		144	150	1514	21.7936
			6		145	165	1382	25.7454
			10		129	136	1217	24.8666
			21		140	130	1229	25.1255
			20		120	118	1200	22.3255
				Total	678	699	6542	23.9061
	Wild type	Female	44		19	24	392	10.9694
			62		41	50	806	11.2903
			56		77	69	1028	14.2023
				Total	137	143	2226	12.5786
	fancc fance fancf	Female	49		92	98	958	19.833
			46		69	84	755	20.2649
			38		74	109	912	20.0658
			29		69	66	605	22.314
				Total	304	357	3230	20.4644
	fancc	Female	37		57	72	722	17.867
			39		102	84	787	23.6341
			40		111	117	1109	20.5591
				Total	270	273	2618	20.741
	Wild type	Male	44		123	105	707	32.2489
			56		168	109	760	36.4474
			62		97	80	534	33.1461
				Total	388	294	2001	34.083
	fancc fance fancf	Male	22		55	56	334	33.2335
			29		101	92	633	30.4897
			38		117	105	706	31.4448
			46		92	82	596	29.1946
				Total	365	335	2269	30.8506
	fancc	Male	37		143	105	843	29.4187
			39		146	139	915	31.1475
			40		97	151	732	33.8798
			49		135	133	776	34.5361
				Total	521	528	3266	32.1188
