## supplemental table S3 for "The FANCC-FANCE-FANCF complex is evolutionarily conserved and regulates meiotic recombination"

### Sheet: Sheet1
serial number	primer name	sequence 5´-3´
1	Fancc-1F-BsiWI	AGATCACTCTTACATAAATGGCTTTTGCGTAC	cut wild type by BsiWI
2	Fancc-1-R	ACTGGAAAGGAAAGTATGTATCAG
3	fancc-2 LP	caaagtgttaattaagttcatac	salk_042341
4	fancc-2 RP	TCAAAAAGTGTCAGACCGGTC
5	fancc-3LP	tatatatacgtgcgtgtgagtgg
6	fancc-3RP	GAGAATATGCAGGCCAACTTAGC	SK25677
7	fancc-4LP	GAGAATATGCAGGCCAACTTAGC
8	fancc-4RP	tatatatacgtgcgtgtgagtgg
9	fance-LP	TCAGCTGATGAAGACAGCATG-	Salk_053587
10	fance-RP	ATGTCAACCCACAGAGGATTG
11	fanccf- LP	AATACAGACCAAACAGCGGTG	GK-595
12	fanccf-RP	TTCAAAGGGGAGAGAGTTTGTC
13	msh4-LP	CTTCTTGCAGGTTGTGTTTG	N636296
14	msh4-RP	GCCAGCTGTTTTTGTTGTC
15	msh5-LP	ACATGGCTTGTATTCAGCAC	N526553
16	msh5-RP	CAATCAGTGTAAAACAGCAGG
17	mus81LP	CATGCTGACAGTTGAAGGTC	N607515
18	mus81RP	CCTCAAACGTTTCTCCAAAT
19	mhf1-3LP	CCTAAACCATCCTCCAGCTTC	N576310
20	mhf1-3LP	CAATTTAAAGACGCAGGATCG
21	gabi Lb-	CCCATTTGGACGTGAATGTAGACAC
22	psk tail LB	TTCTCATCTAAGCCCCCATTTGG	Left border primer of T-DNA
23	salk LB2	GCTTTCTTCCCTTCCTTTCTC
24	attb1F	GGGGACAAGTTTGTACAAAAAAGCAGGCT	BP reaction border primer
25	attb2R	GGGGACCACTTTGTACAAGAAAGCTGGGTC
26	FANCC-CDS-F	GTACAAAAAAGCAGGCTccaccATGCCCTCTCCGTCTGCAGTC	FANCC CDS with BP border
27	FANCC-CDS-R	GTACAAGAAAGCTGGGTcTTACACGCGCGAGAATATGC
28	FANCE-CDS-F	GTACAAAAAAGCAGGCTtcaccATGGAGGAGTGGATTCCAC	FANCE CDS with BP border
29	FANCE-CDS-F	GTACAAGAAAGCTGGGTcCAGGGCATTGAGTTTCGATAG
30	FANCF-CDS nco1-F	TGGGTGGTCATATGGCCATGGgcATGGTTTGGAATTACCCAG	FANCF CDS with restriction site
31	FANCF-CDS-xho1-R	ACGATTCATAGATCTCTCGAGGTGGCATATGCAGATATGG
